# Genome-scale perturb-seq in primary human CD4+ T cells maps context-specific regulators of T cell programs and human immune traits

**DOI:** 10.64898/2025.12.23.696273

**Authors:** Ronghui Zhu, Emma Dann, Jun Yan, Justine Reyes Retana, Ryunosuke Goto, Reese C. Guitche, Lillian K. Petersen, Mineto Ota, Jonathan K. Pritchard, Alexander Marson

**Author notes:** These authors contributed equally (Ronghui Zhu, Emma Dann).

## Abstract

Gene regulatory networks encode the fundamental logic of cellular functions, but systematic network mapping remains challenging, especially in cell states relevant to human biology and disease. Here, we perturbed all expressed genes across 22 million primary human CD4+ T cells from four donors and developed a probe-based perturb-seq platform to measure the transcriptome effects in cells at rest and after stimulation. These data allow us to map genes that regulate known and novel pathways, including novel regulators of cytokine production. Importantly, active regulators and the gene programs they control change dramatically across stimulation conditions. Perturbation signatures enabled us to model T cell states observed in population-scale transcriptomic atlases, nominating regulators of Th1 and Th2 polarization and of age-related T cell phenotypes. Finally, we leveraged perturb-seq to implicate context-specific gene regulatory pathways in autoimmune disease risk. Our data provide a foundational resource to decode human immune function and genetic variation and for new approaches to study gene regulatory networks.
