## Supplementary Table 1 for "Genome-scale perturb-seq in primary human CD4+ T cells maps context-specific regulators of T cell programs and human immune traits"

	cell_sample_id	10xrun_id	donor_id	culture_condition	library_id	library_prep_kit	probe_hyb_loading	GEM_loading	sequencing_platform	age	sex	ethnicity	weight_kg	height_cm	smoker	blood_type	anticoagulant	harvest_date
0	CD4i_R1_D1_Rest	CD4i_R1	CE0008162	Rest	CD4i_R1_D1_Rest_CD4i_R1_Ultima	GEMX_flex_v2	2M cells/probe, 40uL GEX probe, BC001-004, CRISPR probe, CR001-004	1M cells/GEM	Ultima	29	Female	Hispanic	87	160	No	O+	ACDA	1/28/25
1	CD4i_R1_D2_Rest	CD4i_R1	CE0010866	Rest	CD4i_R1_D2_Rest_CD4i_R1_Ultima	GEMX_flex_v2	2M cells/probe, 40uL GEX probe, BC005-008, CRISPR probe, CR005-008	1M cells/GEM	Ultima	22	Female	African American	63	160	No	O+	ACDA	2/3/25
2	CD4i_R1_D1_Stim8hr	CD4i_R1	CE0008162	Stim8hr	CD4i_R1_D1_Stim8hr_CD4i_R1_Ultima	GEMX_flex_v2	2M cells/probe, 40uL GEX probe, BC009-012, CRISPR probe, CR009-012	1M cells/GEM	Ultima	29	Female	Hispanic	87	160	No	O+	ACDA	1/28/25
3	CD4i_R1_D2_Stim8hr	CD4i_R1	CE0010866	Stim8hr	CD4i_R1_D2_Stim8hr_CD4i_R1_Ultima	GEMX_flex_v2	2M cells/probe, 40uL GEX probe, BC013-016, CRISPR probe, CR013-016	1M cells/GEM	Ultima	22	Female	African American	63	160	No	O+	ACDA	2/3/25
4	CD4i_R2_D3_Rest	CD4i_R2	CE0008678	Rest	CD4i_R2_D3_Rest_CD4i_R2_Ultima	GEMX_flex_v2	2M cells/probe, 40uL GEX probe, BC001-004, CRISPR probe, CR001-004	1M cells/GEM	Ultima	23	Female	African American	58	160	No	O+	ACDA	2/3/25
5	CD4i_R2_D4_Rest	CD4i_R2	CE0006864	Rest	CD4i_R2_D4_Rest_CD4i_R2_Ultima	GEMX_flex_v2	2M cells/probe, 40uL GEX probe, BC005-008, CRISPR probe, CR005-008	1M cells/GEM	Ultima	34	Male	Asian	80	180	No	O+	ACDA	3/20/25
6	CD4i_R2_D3_Stim8hr	CD4i_R2	CE0008678	Stim8hr	CD4i_R2_D3_Stim8hr_CD4i_R2_Ultima	GEMX_flex_v2	2M cells/probe, 40uL GEX probe, BC009-012, CRISPR probe, CR009-012	1M cells/GEM	Ultima	23	Female	African American	58	160	No	O+	ACDA	2/3/25
7	CD4i_R2_D4_Stim8hr	CD4i_R2	CE0006864	Stim8hr	CD4i_R2_D4_Stim8hr_CD4i_R2_Ultima	GEMX_flex_v2	2M cells/probe, 40uL GEX probe, BC013-016, CRISPR probe, CR013-016	1M cells/GEM	Ultima	34	Male	Asian	80	180	No	O+	ACDA	3/20/25
8	CD4i_R2_D1_Stim48hr	CD4i_R2	CE0008162	Stim48hr	CD4i_R2_D1_Stim48hr_CD4i_R2_Ultima	GEMX_flex_v2	2M cells/probe, 40uL GEX probe, BC001-004, CRISPR probe, CR001-004	1M cells/GEM	Ultima	29	Female	Hispanic	87	160	No	O+	ACDA	1/28/25
9	CD4i_R2_D2_Stim48hr	CD4i_R2	CE0010866	Stim48hr	CD4i_R2_D2_Stim48hr_CD4i_R2_Ultima	GEMX_flex_v2	2M cells/probe, 40uL GEX probe, BC005-008, CRISPR probe, CR005-008	1M cells/GEM	Ultima	22	Female	African American	63	160	No	O+	ACDA	2/3/25
10	CD4i_R2_D3_Stim48hr	CD4i_R2	CE0008678	Stim48hr	CD4i_R2_D3_Stim48hr_CD4i_R2_Ultima	GEMX_flex_v2	2M cells/probe, 40uL GEX probe, BC009-012, CRISPR probe, CR009-012	1M cells/GEM	Ultima	23	Female	African American	58	160	No	O+	ACDA	2/3/25
11	CD4i_R2_D4_Stim48hr	CD4i_R2	CE0006864	Stim48hr	CD4i_R2_D4_Stim48hr_CD4i_R2_Ultima	GEMX_flex_v2	2M cells/probe, 40uL GEX probe, BC013-016, CRISPR probe, CR013-016	1M cells/GEM	Ultima	34	Male	Asian	80	180	No	O+	ACDA	3/20/25
