## Supplementary Table 2 for "Genome-scale perturb-seq in primary human CD4+ T cells maps context-specific regulators of T cell programs and human immune traits"

sequence_name	sequence	usage
pZR316	tcactcccaaagaagacaagatatccttgatctgtggatctaccacacacaaggctacttccctgattagcagaactacacaccagggccaggggtcagatatccactgacctttggatggtgctacaagctagtaccagttgagccagataaggtagaagaggccaataaaggagagaacaccagcttgttacaccctgtgagcctgcatgggatggatgacccggagagagaagtgttagagtggaggtttgacagccgcctagcatttcatcacgtggcccgagagctgcatccggagtacttcaagaactgctgatatcgagcttgctacaagggactttccgctggggactttccagggaggcgtggcctgggcgggactggggagtggcgagc…	perturb-seq and IL10/IL21 validation
PJY390	taacaaattggctgtggtatataaaattattcataatgatagtaggaggcttggtaggtttaagaatagtttttgctgtactttctatagtgaatagagttaggcagggatattcaccattatcgtttcagacccacctcccaaccccgaggggacccagagagggcctatttcccatgattccttcatatttgcatatacgatacaaggctgttagagagataattagaattaatttgactgtaaacacaaagatattagtacaaaatacgtgacgtagaaagtaataatttcttgggtagtttgcagttttaaaattatgttttaaaatggactatcatatgcttaccgtaacttgaaagtatttcgatttcttggctttatatatcttgtggaaag…	perturb-seq
pRZ109	gggtctctctggttagaccagatctgagcctgggagctctctggctaactagggaacccactgcttaagcctcaataaagcttgccttgagtgcttcaagtagtgtgtgcccgtctgttgtgtgactctggtaactagagatccctcagacccttttagtcagtgtggaaaatctctagcagtggcgcccgaacagggacttgaaagcgaaagggaaaccagaggagctctctcgacgcaggactcggcttgctgaagcgcgcacggcaagaggcgaggggcggcgactggtgagtacgccaaaaattttgactagcggaggctagaaggagagagatgggtgcgagagcgtcagtattaagcgggggagaattagatcgcgatgggaaaaaattcggt…	IL10/IL21 validation
pRZ111	gggtctctctggttagaccagatctgagcctgggagctctctggctaactagggaacccactgcttaagcctcaataaagcttgccttgagtgcttcaagtagtgtgtgcccgtctgttgtgtgactctggtaactagagatccctcagacccttttagtcagtgtggaaaatctctagcagtggcgcccgaacagggacttgaaagcgaaagggaaaccagaggagctctctcgacgcaggactcggcttgctgaagcgcgcacggcaagaggcgaggggcggcgactggtgagtacgccaaaaattttgactagcggaggctagaaggagagagatgggtgcgagagcgtcagtattaagcgggggagaattagatcgcgatgggaaaaaattcggt…	IL10/IL21 validation
MEN1_protospacer	TGGGATGTAAGCGCGGAGGT	IL10/IL21 validation
ELOB_protospacer	GCGATGGTGAGCGGGCGTGG	IL10/IL21 validation
ATP2A2_protospacer	GGAAACTGCGGCGAAGGAAA	IL10/IL21 validation
MED24_protospacer	CCACCTAGAACTGGATTGTG	IL10/IL21 validation
SGF29_protospacer	GGAGACCTCCGGCGAAACGC	IL10/IL21 validation
GATA3_protospacer	AAAGTCACCAGTACCAACCT	IL10/IL21 validation
CYB5R4_protospacer	GGAGGTGCTGTCCCGTCTGG	IL10/IL21 validation
NFKB2_protospacer	GTGTGGCGGGTGAGATCCGG	IL10/IL21 validation
KDM1A_protospacer	GCGTACGCGACGGCGGTTGG	IL10/IL21 validation
NTC425_protospacer	TCAGTATCGGCTGCTGGTAA	IL10/IL21 validation
NTC720_protospacer	CGGTGAGCCACACGAAGGAA	IL10/IL21 validation
