## Supplementary Table 8 for "Genome-scale perturb-seq in primary human CD4+ T cells maps context-specific regulators of T cell programs and human immune traits"

Sample	IL10_perc	IL21_perc	Donor	Perturbation
Donor9_NTC.fcs	0.91	0.36	Donor9	NTC
Donor9_CYB5R4.fcs	10.5	0.19	Donor9	CYB5R4
Donor9_SGF29.fcs	3.59	0.74	Donor9	SGF29
Donor9_ATP2A2.fcs	2.91	4.95	Donor9	ATP2A2
Donor9_KDM1A.fcs	0.75	0.7	Donor9	KDM1A
Donor9_NFKB2.fcs	11.2	1.08	Donor9	NFKB2
Donor10_NTC.fcs	1.11	0.91	Donor10	NTC
Donor10_CYB5R4.fcs	4.19	0.52	Donor10	CYB5R4
Donor10_SGF29.fcs	1.83	0.77	Donor10	SGF29
Donor10_ATP2A2.fcs	2.33	1.05	Donor10	ATP2A2
Donor10_KDM1A.fcs	0.59	0.19	Donor10	KDM1A
Donor10_NFKB2.fcs	11.9	1.41	Donor10	NFKB2
Donor7_NTC1.fcs	0.17	0.66	Donor7	NTC1
Donor7_MEN1.fcs	7.02	0.85	Donor7	MEN1
Donor7_ELOB.fcs	1.97	0.49	Donor7	ELOB
Donor7_SGF29.fcs	0.3	2.97	Donor7	SGF29
Donor7_GATA3.fcs	0.11	0.91	Donor7	GATA3
Donor7_NTC2.fcs	0.041	0.32	Donor7	NTC2
Donor7_MED24.fcs	0.056	0.15	Donor7	MED24
Donor7_NFKB2.fcs	0.16	2.03	Donor7	NFKB2
Donor7_KDM1A.fcs	0.075	0.97	Donor7	KDM1A
Donor7_ATP2A2.fcs	0.84	4.1	Donor7	ATP2A2
Donor7_CYB5R4.fcs	1.99	0.46	Donor7	CYB5R4
Donor7_NTC3.fcs	0.048	0.59	Donor7	NTC3
Donor8_NTC1.fcs	0.92	5.52	Donor8	NTC1
Donor8_SGF29.fcs	2.8	12.7	Donor8	SGF29
Donor8_NTC2.fcs	0.76	6	Donor8	NTC2
Donor8_MED24.fcs	0.29	1.98	Donor8	MED24
Donor8_NTC3.fcs	0.32	3.3	Donor8	NTC3
Donor5_NTC1.fcs	1.81	2.35	Donor5	NTC1
Donor5_MEN1.fcs	20.6	4.25	Donor5	MEN1
Donor5_ELOB.fcs	30	0.8	Donor5	ELOB
Donor5_SGF29.fcs	2.53	9.71	Donor5	SGF29
Donor5_GATA3.fcs	0.82	3	Donor5	GATA3
Donor5_NTC2.fcs	0.66	1.43	Donor5	NTC2
Donor5_MED24.fcs	0.47	1.47	Donor5	MED24
Donor5_NFKB2.fcs	3.44	6.04	Donor5	NFKB2
Donor5_KDM1A.fcs	0.69	2.47	Donor5	KDM1A
Donor5_ATP2A2.fcs	0.9	10.6	Donor5	ATP2A2
Donor5_CYB5R4.fcs	1.68	0.36	Donor5	CYB5R4
Donor5_NTC3.fcs	0.74	1.23	Donor5	NTC3
Donor6_NTC1.fcs	0.62	2.47	Donor6	NTC1
Donor6_MEN1.fcs	5.63	3.04	Donor6	MEN1
Donor6_ELOB.fcs	8	2.47	Donor6	ELOB
Donor6_SGF29.fcs	0.39	3.94	Donor6	SGF29
Donor6_GATA3.fcs	0.58	5.68	Donor6	GATA3
Donor6_NTC2.fcs	0.092	1.37	Donor6	NTC2
Donor6_MED24.fcs	0.33	0.69	Donor6	MED24
Donor6_NFKB2.fcs	0.71	3.74	Donor6	NFKB2
Donor6_KDM1A.fcs	0.4	1.92	Donor6	KDM1A
Donor6_ATP2A2.fcs	6.08	11.1	Donor6	ATP2A2
Donor6_CYB5R4.fcs	4.8	1.18	Donor6	CYB5R4
Donor6_NTC3.fcs	0.48	1.71	Donor6	NTC3
